# Pairing to the microRNA 3′ region occurs through two alternative binding modes, with affinity shaped by nucleotide identity as well as pairing position

**DOI:** 10.1101/2021.04.13.439700

**Authors:** Sean E. McGeary, Namita Bisaria, David P. Bartel

**Author notes:** These authors contributed equally to this work (Sean E. McGeary, Namita Bisaria).

## Abstract

MicroRNAs (miRNAs), in association with Argonaute (AGO) proteins, direct repression by pairing to sites within mRNAs. Compared to pairing preferences of the miRNA seed region (nucleotides 2–8), preferences of the miRNA 3′ region are poorly understood, due to the sparsity of measured affinities for the many pairing possibilities. We used RNA bind-n-seq with purified AGO2–miRNA complexes to measure relative affinities of >1,000 3′-pairing architectures for each miRNA. In some cases, optimal 3′ pairing increased affinity by >500-fold. Some miRNAs had two high-affinity 3′-pairing modes—one of which included additional nucleotides bridging seed and 3′ pairing to enable high-affinity pairing to miRNA nucleotide 11. The affinity of binding and the position of optimal pairing both tracked with the occurrence of G or oligo(G/C) nucleotides within the miRNA. These and other results advance understanding of miRNA targeting, providing insight into how optimal 3′ pairing is determined for each miRNA.

**HIGHLIGHTS:**

- RNA bind-n-seq reveals relative affinities of >1,000 3′-pairing architectures
- Two distinct 3′-binding modes can enhance affinity, by >500-fold in some instances
- G and oligo(G/C) residues help define the miRNA 3′ segment most critical for pairing
- Seed mismatch identity can influence the contribution of compensatory 3′ pairing
