## Supplementary material for "Pairing to the microRNA 3′ region occurs through two alternative binding modes, with affinity shaped by nucleotide identity as well as pairing position": Table S1

### Sheet: Sheet 1
Oligonucleotides used in this study.
Name	Sequence
miRNA strands for RNA duplexes loaded in S100 lysate/AGO2–miRNA complex purification
hsa-let-7a-21nt	pUGAGGUAGUAGGUUGUAUAGU
hsa-let-7a-21nt-5′OH	UGAGGUAGUAGGUUGUAUAGU
hsa-miR-1	pUGGAAUGUAAAGAAGUAUGUAU
hsa-miR-1-5′OH	UGGAAUGUAAAGAAGUAUGUAU
hsa-miR-155	pUUAAUGCUAAUCGUGAUAGGGGU
hsa-miR-155-5′OH	UUAAUGCUAAUCGUGAUAGGGGU
let-7a(+1)	pUGAGGUAGUAUGGUUGUAUAG
let-7a(+1)-5′OH	UGAGGUAGUAUGGUUGUAUAG
let-7a(−1)	pUGAGGUAGUGGUUGUAUAGUA
let-7a(−1)-5′OH	UGAGGUAGUGGUUGUAUAGUA
let-7a–miR-155	pUGAGGUAGAAUCGUGAUAGGGGU
let-7a–miR-155-5′OH	UGAGGUAGAAUCGUGAUAGGGGU
miR-155–let-7a	pUUAAUGCUUAGGUUGUAUAGU
miR-155–let-7a-5′OH	UUAAUGCUUAGGUUGUAUAGU
Passenger strands for RNA duplexes loaded in S100 lysate/AGO2–miRNA complex purification
hsa-let-7a-1-21nt*	pUAUACAAUCUACUGUCUUUC
hsa-miR-1-1*	pACAUACUUCUUUAUAUGCCCAUA
hsa-miR-155*	pCUCCUACAUAUUAGCAUUAACA
let-7a(+1)*	pAUACAAUCAUACUGUCUUUC
let-7a(−1)*	pCUAUACAAUCACUGUCUUUC
let-7a–miR-155*	pCUCCUACAUAUUCUGUCUUUC
miR-155–let-7a*	pUAUACAAUCUAAGCAUUAACA
2′-O-methyl capture RNA oligos for AGO2–miRNA complex purification
hsa-let-7a-21nt capture oligo	UCUUCCUCCGCACCACACCUACCUCAACCUUACACAC-biotin
hsa-miR-1 capture oligo	UCUUCCUCCGCACCACACACAUUCCAACCUUACACAC-biotin
hsa-miR-155 capture oligo	AAAUAAAGACGACAACUCAGCAUUAAACCUUACACAC-biotin
Competitor DNA oligos for AGO2–miRNA complex purification
has-let-7a-1-21nt competitor oligo	AAGGTTGAGGTAGGTGTGGTGCGGAGGAAGA
hsa-miR-1 competitor oligo	AAGGTTGGAATGTGTGTGGTGCGGAGGAAGA
hsa-miR-155 competitor oligo	AAGGTTTAATGCTGAGTTGTCGTCTTTATTT
AGO-RBNS library IVT substrate oligos
Programmed let-7a 8mer-mm2 library T7 template	CAAGCAGAAGACGGCATACGAACANNNNNTHAGGTAGNNNNNNNNNNNNNNNNNNNNNNNNNGATCGTCGGACTGTAGAACTCTGCCCTATAGTGAGTCGTATTACGC
Programmed let-7a 8mer-mm3 library T7 template	CAAGCAGAAGACGGCATACGAACANNNNNTGBGGTAGNNNNNNNNNNNNNNNNNNNNNNNNNGATCGTCGGACTGTAGAACTCTGCCCTATAGTGAGTCGTATTACGC
Programmed let-7a 8mer-mm4 library T7 template	CAAGCAGAAGACGGCATACGAACANNNNNTGAHGTAGNNNNNNNNNNNNNNNNNNNNNNNNNGATCGTCGGACTGTAGAACTCTGCCCTATAGTGAGTCGTATTACGC
Programmed let-7a 8mer-mm5 library T7 template	CAAGCAGAAGACGGCATACGAACANNNNNTGAGHTAGNNNNNNNNNNNNNNNNNNNNNNNNNGATCGTCGGACTGTAGAACTCTGCCCTATAGTGAGTCGTATTACGC
Programmed let-7a 8mer-mm6 library T7 template	CAAGCAGAAGACGGCATACGAACANNNNNTGAGGVAGNNNNNNNNNNNNNNNNNNNNNNNNNGATCGTCGGACTGTAGAACTCTGCCCTATAGTGAGTCGTATTACGC
Programmed let-7a 8mer-mm7 library T7 template	CAAGCAGAAGACGGCATACGAACANNNNNTGAGGTBGNNNNNNNNNNNNNNNNNNNNNNNNNGATCGTCGGACTGTAGAACTCTGCCCTATAGTGAGTCGTATTACGC
Programmed miR-1 8mer-mm2 library T7 template	CAAGCAGAAGACGGCATACGAACANNNNNTHGAATGTNNNNNNNNNNNNNNNNNNNNNNNNNGATCGTCGGACTGTAGAACTCTGCCCTATAGTGAGTCGTATTACGC
Programmed miR-1 8mer-mm3 library T7 template	CAAGCAGAAGACGGCATACGAACANNNNNTGHAATGTNNNNNNNNNNNNNNNNNNNNNNNNNGATCGTCGGACTGTAGAACTCTGCCCTATAGTGAGTCGTATTACGC
Programmed miR-1 8mer-mm4 library T7 template	CAAGCAGAAGACGGCATACGAACANNNNNTGGBATGTNNNNNNNNNNNNNNNNNNNNNNNNNGATCGTCGGACTGTAGAACTCTGCCCTATAGTGAGTCGTATTACGC
Programmed miR-1 8mer-mm5 library T7 template	CAAGCAGAAGACGGCATACGAACANNNNNTGGABTGTNNNNNNNNNNNNNNNNNNNNNNNNNGATCGTCGGACTGTAGAACTCTGCCCTATAGTGAGTCGTATTACGC
Programmed miR-1 8mer-mm6 library T7 template	CAAGCAGAAGACGGCATACGAACANNNNNTGGAAVGTNNNNNNNNNNNNNNNNNNNNNNNNNGATCGTCGGACTGTAGAACTCTGCCCTATAGTGAGTCGTATTACGC
Programmed miR-1 8mer-mm7 library T7 template	CAAGCAGAAGACGGCATACGAACANNNNNTGGAATHTNNNNNNNNNNNNNNNNNNNNNNNNNGATCGTCGGACTGTAGAACTCTGCCCTATAGTGAGTCGTATTACGC
Programmed miR-155 8mer-mm2 library T7 template	CAAGCAGAAGACGGCATACGAACANNNNTVAATGCTNNNNNNNNNNNNNNNNNNNNNNNNNGATCGTCGGACTGTAGAACTCTGCCCTATAGTGAGTCGTATTACGC
Programmed miR-155 8mer-mm3 library T7 template	CAAGCAGAAGACGGCATACGAACANNNNTTBATGCTNNNNNNNNNNNNNNNNNNNNNNNNNGATCGTCGGACTGTAGAACTCTGCCCTATAGTGAGTCGTATTACGC
Programmed miR-155 8mer-mm4 library T7 template	CAAGCAGAAGACGGCATACGAACANNNNTTABTGCTNNNNNNNNNNNNNNNNNNNNNNNNNGATCGTCGGACTGTAGAACTCTGCCCTATAGTGAGTCGTATTACGC
Programmed miR-155 8mer-mm5 library T7 template	CAAGCAGAAGACGGCATACGAACANNNNTTAAVGCTNNNNNNNNNNNNNNNNNNNNNNNNNGATCGTCGGACTGTAGAACTCTGCCCTATAGTGAGTCGTATTACGC
Programmed miR-155 8mer-mm6 library T7 template	CAAGCAGAAGACGGCATACGAACANNNNTTAATHCTNNNNNNNNNNNNNNNNNNNNNNNNNGATCGTCGGACTGTAGAACTCTGCCCTATAGTGAGTCGTATTACGC
Programmed miR-155 8mer-mm7 library T7 template	CAAGCAGAAGACGGCATACGAACANNNNTTAATGDTNNNNNNNNNNNNNNNNNNNNNNNNNGATCGTCGGACTGTAGAACTCTGCCCTATAGTGAGTCGTATTACGC
Programmed miR-155 6mer library T7 template	CAAGCAGAAGACGGCATACGAACANNNNVTAATGCVNNNNNNNNNNNNNNNNNNNNNNNNNGATCGTCGGACTGTAGAACTCTGCCCTATAGTGAGTCGTATTACGC
AGO-RBNS in vitro transcription primer
T7 in vitro transcription forward primer	GCGTAATACGACTCACTATAGGG
AGO-RBNS RNA libraries
Programmed let-7a 8mer-mm2 RNA library	mGpppGGGCAGAGUUCUACAGUCCGACGAUCNNNNNNNNNNNNNNNNNNNNNNNNNCUACCUDANNNNNUGUUCGUAUGCCGUCUUCUGCUUG
Programmed let-7a 8mer-mm3 RNA library	mGpppGGGCAGAGUUCUACAGUCCGACGAUCNNNNNNNNNNNNNNNNNNNNNNNNNCUACCVCANNNNNUGUUCGUAUGCCGUCUUCUGCUUG
Programmed let-7a 8mer-mm4 RNA library	mGpppGGGCAGAGUUCUACAGUCCGACGAUCNNNNNNNNNNNNNNNNNNNNNNNNNCUACDUCANNNNNUGUUCGUAUGCCGUCUUCUGCUUG
Programmed let-7a 8mer-mm5 RNA library	mGpppGGGCAGAGUUCUACAGUCCGACGAUCNNNNNNNNNNNNNNNNNNNNNNNNNCUADCUCANNNNNUGUUCGUAUGCCGUCUUCUGCUUG
Programmed let-7a 8mer-mm6 RNA library	mGpppGGGCAGAGUUCUACAGUCCGACGAUCNNNNNNNNNNNNNNNNNNNNNNNNNCUBCCUCANNNNNUGUUCGUAUGCCGUCUUCUGCUUG
Programmed let-7a 8mer-mm7 RNA library	mGpppGGGCAGAGUUCUACAGUCCGACGAUCNNNNNNNNNNNNNNNNNNNNNNNNNCVACCUCANNNNNUGUUCGUAUGCCGUCUUCUGCUUG
Programmed miR-1 8mer-mm2 RNA library	mGpppGGGCAGAGUUCUACAGUCCGACGAUCNNNNNNNNNNNNNNNNNNNNNNNNNACAUUCDANNNNNUGUUCGUAUGCCGUCUUCUGCUUG
Programmed miR-1 8mer-mm3 RNA library	mGpppGGGCAGAGUUCUACAGUCCGACGAUCNNNNNNNNNNNNNNNNNNNNNNNNNACAUUDCANNNNNUGUUCGUAUGCCGUCUUCUGCUUG
Programmed miR-1 8mer-mm4 RNA library	mGpppGGGCAGAGUUCUACAGUCCGACGAUCNNNNNNNNNNNNNNNNNNNNNNNNNACAUVCCANNNNNUGUUCGUAUGCCGUCUUCUGCUUG
Programmed miR-1 8mer-mm5 RNA library	mGpppGGGCAGAGUUCUACAGUCCGACGAUCNNNNNNNNNNNNNNNNNNNNNNNNNACAVUCCANNNNNUGUUCGUAUGCCGUCUUCUGCUUG
Programmed miR-1 8mer-mm6 RNA library	mGpppGGGCAGAGUUCUACAGUCCGACGAUCNNNNNNNNNNNNNNNNNNNNNNNNNACBUUCCANNNNNUGUUCGUAUGCCGUCUUCUGCUUG
Programmed miR-1 8mer-mm7 RNA library	mGpppGGGCAGAGUUCUACAGUCCGACGAUCNNNNNNNNNNNNNNNNNNNNNNNNNADAUUCCANNNNNUGUUCGUAUGCCGUCUUCUGCUUG
Programmed miR-155 8mer-mm2 RNA library	mGpppGGGCAGAGUUCUACAGUCCGACGAUCNNNNNNNNNNNNNNNNNNNNNNNNNAGCAUUBANNNNUGUUCGUAUGCCGUCUUCUGCUUG
Programmed miR-155 8mer-mm3 RNA library	mGpppGGGCAGAGUUCUACAGUCCGACGAUCNNNNNNNNNNNNNNNNNNNNNNNNNAGCAUVAANNNNUGUUCGUAUGCCGUCUUCUGCUUG
Programmed miR-155 8mer-mm4 RNA library	mGpppGGGCAGAGUUCUACAGUCCGACGAUCNNNNNNNNNNNNNNNNNNNNNNNNNAGCAVUAANNNNUGUUCGUAUGCCGUCUUCUGCUUG
Programmed miR-155 8mer-mm5 RNA library	mGpppGGGCAGAGUUCUACAGUCCGACGAUCNNNNNNNNNNNNNNNNNNNNNNNNNAGCBUUAANNNNUGUUCGUAUGCCGUCUUCUGCUUG
Programmed miR-155 8mer-mm6 RNA library	mGpppGGGCAGAGUUCUACAGUCCGACGAUCNNNNNNNNNNNNNNNNNNNNNNNNNAGDAUUAANNNNUGUUCGUAUGCCGUCUUCUGCUUG
Programmed miR-155 8mer-mm7 RNA library	mGpppGGGCAGAGUUCUACAGUCCGACGAUCNNNNNNNNNNNNNNNNNNNNNNNNNAHCAUUAANNNNUGUUCGUAUGCCGUCUUCUGCUUG
Programmed miR-155 6mer RNA library	mGpppGGGCAGAGUUCUACAGUCCGACGAUCNNNNNNNNNNNNNNNNNNNNNNNNNBGCAUUABNNNNUGUUCGUAUGCCGUCUUCUGCUUG
Illumina small RNA-seq library generation
Library RT/3′ PCR primer	CAAGCAGAAGACGGCATA
Library 5′ PCR primer	AATGATACGGCGACCACCGACAGGTTGGAATTCTCGGGTGCCAAGGAACTCCAGTCACXXXXXXATCCGACAGGTTCAGAGTTCTACAGTCCGA
	(where XXXXXX indicates positions the multiplexing barcode)
